# Niche-specific contribution of the branched-chain amino acid biosynthesis protein IlvD in *Streptococcus pneumoniae* infection

**DOI:** 10.64898/2026.06.03.729751

**Authors:** Sumit Kumar, Angharad E Green, Leonie J Lorenz, Shaw Camphire, Ashima Wadhawan, Natalie O Munroe, Kyle Newbold, Graeme Ball, Emily Khlebutina, Marc S Dionne, Stephanie Lo, Daniel R Neill

**Affiliations:** Division of Molecular Microbiology, Faculty of Life Sciences, University of Dundee, Dundee, UK, DD1 5EH; Advanced Research Computing Centre (ARC), University College London, London, UK, WC1E 6EA; European Molecular Biology Laboratory-European Bioinformatics Institute, Hinxton, UK, CB10 1SD; Department of Biological Sciences, Carnegie Mellon University, 4400 Fifth Avenue, Pittsburgh, PA, USA, 15213; Department of Life Sciences and Centre for Bacterial Resistance Biology, Imperial College London, London, UK, SW7 2AZ; Dundee Imaging Facility, Faculty of Life Sciences, University of Dundee, Dundee, UK, DD1 5EH; Wellcome Sanger Institute, Wellcome Genome Campus, Hinxton, Cambridge, UK, CB10 1SA

## Abstract

Systemic pneumococcal infections are a major cause of morbidity and mortality. Pneumococci isolated from bacteraemia lack clear genetic signatures distinguishing them from isolates recovered from other disease sites. The bloodstream is an evolutionary dead end, providing no means of onward transmission, and acute bacteraemic events offer limited opportunity for within-host evolution. Nonetheless, we reasoned that it might be possible to identify genetic determinants of virulence in blood through genomic comparison of matched lung and blood isolates from individual infections. Using samples from a mouse invasive pneumonia model, we observed frequent occurrence of low population frequency mutations in *ilvD* - encoding a branched-chain amino acid (BCAA) biosynthesis protein - in bloodstream isolates. These mutations were absent from the lung-resident bacterial population. The single-nucleotide polymorphisms in *ilvD* clustered in a short stretch of nucleotides that are highly conserved across bacteria, suggesting they might disrupt protein function. Deletion of *ilvD* in pneumococcal strain D39 conferred competitive advantages in both *in vitro* environments mimicking the bloodstream and in mouse and Drosophila systemic infection models. Improved survival of *ilvD* mutants within phagocytic cells was dependent on iron availability. Conversely, disruption of *ilvD* reduced fitness in the nasopharynx, suggesting BCAA biosynthesis is required for upper airway colonisation but is a liability in the context of systemic infection. Nasopharyngeal colonisation defects could be rescued by administering intranasal BCAA to infected mice, suggesting loss of capacity for *de novo* BCAA synthesis in *ilvD* mutants accounted for reduced upper airway fitness. In support of a critical role for BCAA biosynthesis in the primary commensal lifestyle of pneumococcus, genomic analysis of clinical isolates demonstrated that *ilvD* is under purifying selection. Collectively, these findings highlight the context-specific role of IlvD and BCAA biosynthesis in infection, with a requirement for protein function in the BCAA-restricted environment of nasopharynx, but fitness benefits deriving from loss of IlvD and its associated iron-sulfur cluster, in the BCAA-rich conditions of blood.
