## Supplementary Dataset 2 for "Niche-specific contribution of the branched-chain amino acid biosynthesis protein IlvD in *Streptococcus pneumoniae* infection"

### Sheet: dNdS_estimates
Amino Acid position	Mean dN/dS	median	sd	mad	q5	q95	rhat
1	0.366642	0.278568	0.306994	0.212449	0.062364	1.0099	0.999883
2	0.743912	0.5883	0.576556	0.426127	0.151864	1.89057	0.999282
3	0.407787	0.306806	0.352988	0.238963	0.0774839	1.07188	1.00084
4	0.478732	0.350024	0.438069	0.288218	0.0812062	1.28885	1.00025
5	0.406821	0.305773	0.358077	0.234484	0.0736725	1.09686	1.01243
6	0.410898	0.316271	0.351395	0.248419	0.0675969	1.05355	0.999886
7	0.71846	0.560577	0.589117	0.421919	0.14504	1.78639	1.00009
8	0.392184	0.296567	0.346355	0.227262	0.0638026	1.09946	1.00311
9	0.70394	0.557026	0.526498	0.391168	0.150319	1.66725	0.999779
10	0.684579	0.523321	0.55261	0.397429	0.129079	1.82605	1.00106
11	0.665964	0.524077	0.493517	0.346561	0.146238	1.64774	1.00104
12	0.427161	0.314225	0.381949	0.260118	0.063655	1.20589	0.999827
13	0.438396	0.320283	0.398539	0.259102	0.066896	1.22016	0.999732
14	0.661361	0.535131	0.495392	0.390509	0.137028	1.59888	0.999768
15	0.627874	0.506006	0.472625	0.341329	0.138874	1.57955	0.999162
16	0.356487	0.279168	0.300681	0.20161	0.0644684	0.912142	1.00001
17	0.636909	0.508927	0.471898	0.364943	0.133762	1.56813	0.999647
18	0.418738	0.316441	0.355054	0.243099	0.0767275	1.0828	1.00891
19	0.438128	0.319366	0.389656	0.248814	0.0838869	1.15106	0.999363
20	0.414607	0.310261	0.372167	0.245641	0.0722092	1.10816	1.00117
21	0.387171	0.3033	0.311063	0.217676	0.07604	0.972155	0.999242
22	0.422416	0.316798	0.360061	0.23967	0.0868392	1.07403	0.999105
23	0.410476	0.307917	0.366488	0.228572	0.0721724	1.05175	1.00374
24	0.390919	0.293895	0.342137	0.244865	0.0625198	1.03671	0.999244
25	0.417379	0.316166	0.330067	0.241226	0.0868426	1.07563	1.0027
26	0.42012	0.307416	0.391869	0.252799	0.0627092	1.19249	1.01412
27	1.09919	0.940122	0.725149	0.58137	0.306657	2.50757	1.00815
28	0.447819	0.331794	0.414105	0.267526	0.0768902	1.21851	0.999175
29	0.441816	0.325683	0.403736	0.248939	0.082252	1.20997	0.999199
30	0.593363	0.497132	0.42529	0.33035	0.144715	1.36815	1.00189
31	0.799926	0.621224	0.6751	0.419847	0.163101	2.03567	1.00101
32	0.400808	0.306378	0.329769	0.233093	0.0742053	1.06671	0.999536
33	0.731985	0.57802	0.560721	0.423861	0.151369	1.8218	1.00421
34	0.67043	0.549562	0.488383	0.357013	0.141579	1.62287	0.999112
35	0.413827	0.311056	0.343924	0.237406	0.0786488	1.09162	1.00043
36	0.391885	0.306762	0.319716	0.219529	0.0837781	0.99238	0.999429
37	0.41628	0.315304	0.346509	0.228957	0.0798375	1.10852	0.999704
38	1.41483	1.17117	0.993925	0.756581	0.324212	3.36058	1.0028
39	0.727063	0.547576	0.603805	0.426426	0.133957	1.86347	0.999899
40	0.40288	0.302434	0.364235	0.240742	0.0747546	1.07825	0.999321
41	0.459016	0.321252	0.440331	0.259003	0.0819372	1.2538	1.00014
42	0.403169	0.30358	0.324979	0.238327	0.0733304	1.01531	1.00071
43	0.751065	0.571053	0.602454	0.424067	0.158459	1.91136	0.999839
44	0.445982	0.319765	0.454454	0.255895	0.0665198	1.26355	0.999436
45	0.75291	0.576276	0.579084	0.431023	0.149177	1.88602	1.00161
46	0.77052	0.616298	0.578877	0.436676	0.172463	1.88842	1.00031
47	0.416286	0.312671	0.372902	0.237004	0.0773728	1.1088	1.00084
48	0.401751	0.295892	0.35941	0.225906	0.0729539	1.01932	1.0041
49	0.397603	0.291254	0.349114	0.226667	0.0697222	1.05477	1.00055
50	0.421302	0.312167	0.38293	0.250982	0.0755568	1.13352	1.00118
51	0.425695	0.315373	0.358989	0.248295	0.0752918	1.12219	1.00454
52	0.410129	0.311057	0.333916	0.243728	0.0779656	1.05548	1.00177
53	0.382237	0.291177	0.304334	0.215841	0.0776761	0.990084	0.999533
54	0.384768	0.288117	0.339271	0.227295	0.069775	0.995685	0.999613
55	0.379521	0.296745	0.311448	0.2224	0.0745514	0.974843	1.00209
56	0.455605	0.332427	0.420771	0.25475	0.0819751	1.30804	0.999068
57	0.410797	0.299122	0.363315	0.235612	0.0756546	1.10787	1.0033
58	0.386871	0.297409	0.31829	0.232241	0.0760775	1.02583	1.00075
59	0.403072	0.294372	0.357053	0.243126	0.0685016	1.04346	1.00092
60	0.414145	0.303592	0.363096	0.238054	0.0661628	1.15791	1.00379
61	0.413259	0.31471	0.334572	0.242086	0.0801873	1.08708	0.99988
62	0.448262	0.314049	0.422747	0.266136	0.0745864	1.30222	0.99909
63	1.06027	0.856711	0.730412	0.553054	0.262	2.52772	1.00598
64	0.396795	0.300219	0.335647	0.224752	0.0706912	1.14776	0.999347
65	0.715769	0.530712	0.607605	0.37873	0.131832	1.88015	1.00477
66	0.437148	0.315498	0.39507	0.264642	0.0667208	1.29408	1.00035
67	0.725298	0.560565	0.556882	0.424421	0.148624	1.83628	0.999939
68	0.399119	0.309813	0.326705	0.232481	0.0780299	1.03318	1.00203
69	0.388805	0.287986	0.335132	0.220051	0.0738655	1.09746	0.999325
70	0.420941	0.32081	0.359274	0.236384	0.0748077	1.11179	1.00876
71	1.0705	0.879431	0.70082	0.531239	0.303245	2.48889	1.00313
72	0.755885	0.607673	0.592877	0.407052	0.157423	1.88755	1.00062
73	0.462669	0.335572	0.428744	0.272075	0.0719849	1.37016	0.999141
74	0.784331	0.60456	0.640633	0.456042	0.139645	1.99865	0.999534
75	1.18001	0.947619	0.858831	0.701531	0.258867	2.88253	0.999566
76	0.457123	0.347602	0.39144	0.275519	0.0773723	1.28542	1.001
77	0.38871	0.309507	0.312618	0.221617	0.0708496	0.971795	1.00003
78	0.421392	0.329504	0.337966	0.232701	0.0791297	1.13462	0.999879
79	0.681898	0.562914	0.493662	0.386707	0.152517	1.65656	0.999559
80	0.40129	0.302198	0.346113	0.235278	0.0719663	1.0733	0.999816
81	0.39598	0.312173	0.306179	0.2289	0.0774683	1.0242	1.00061
82	0.430645	0.325176	0.385353	0.24504	0.0711798	1.15923	0.999046
83	0.680585	0.547717	0.505192	0.376801	0.151138	1.69045	1.00028
84	0.373859	0.286938	0.294537	0.217208	0.0800978	0.968563	1.00069
85	0.399732	0.292254	0.361748	0.224516	0.0716554	1.07715	1.00217
86	0.399925	0.290555	0.362413	0.232189	0.0716998	1.04561	0.999909
87	0.403888	0.305385	0.341707	0.232795	0.0787642	1.10492	1.0026
88	0.3557	0.268051	0.294842	0.210376	0.0648136	0.908161	1.00153
89	0.424734	0.327632	0.356112	0.222078	0.0865483	1.04677	0.99905
90	0.401219	0.304937	0.358693	0.228943	0.071843	1.00563	0.999315
91	1.13845	0.965866	0.735835	0.600793	0.304277	2.50409	1.00376
92	0.441718	0.316961	0.399186	0.250382	0.0862032	1.15903	1.0048
93	0.350036	0.26601	0.294914	0.193733	0.0638291	0.946577	0.999107
94	0.423223	0.315954	0.377076	0.265179	0.0618413	1.1921	1.02026
95	0.387619	0.292994	0.328508	0.210235	0.0767406	1.07967	1.00168
96	0.40381	0.311035	0.325806	0.233697	0.0778721	1.00294	0.999336
97	0.473285	0.341629	0.451023	0.256226	0.0777094	1.32473	1.0002
98	0.708314	0.563601	0.544451	0.386456	0.142652	1.73012	0.999336
99	0.733258	0.577812	0.5916	0.386781	0.138177	1.9026	1.01364
100	0.417905	0.301967	0.37769	0.2477	0.0784618	1.14953	0.999084
101	0.39487	0.303903	0.333482	0.229161	0.0680421	1.00584	0.999795
102	0.378214	0.297002	0.281778	0.20903	0.0856994	0.936259	1.00393
103	0.40767	0.301741	0.354713	0.232378	0.0735834	1.07579	0.999603
104	0.424379	0.309231	0.373596	0.242201	0.0728081	1.15166	1.00424
105	0.382708	0.283278	0.32465	0.214325	0.0716635	1.04333	1.00005
106	0.397297	0.291233	0.344333	0.237741	0.0732003	1.07313	1.00289
107	0.676169	0.557505	0.478953	0.350811	0.158356	1.61299	1.00077
108	0.392629	0.29633	0.353075	0.242289	0.0643449	1.0785	0.999148
109	1.10381	0.934295	0.714639	0.583336	0.292536	2.4428	1.00001
110	0.401838	0.30004	0.338109	0.234359	0.0773038	1.10061	0.999999
111	0.368978	0.273336	0.316965	0.219648	0.0582947	0.959831	1.00099
112	1.25098	1.0296	0.82483	0.68615	0.302045	2.97483	1.0023
113	0.391864	0.298939	0.331404	0.232457	0.0694517	1.04141	0.999089
114	0.392797	0.280212	0.353521	0.221833	0.0731072	1.01877	0.999496
115	0.372436	0.288915	0.283953	0.204757	0.0779722	0.966515	0.999227
116	0.396243	0.301513	0.33819	0.224999	0.0724626	1.01677	0.999059
117	0.679994	0.536495	0.522092	0.373114	0.149401	1.74941	0.999091
118	0.40646	0.301341	0.362227	0.236453	0.0757645	1.09559	0.999076
119	0.67986	0.527284	0.551737	0.415213	0.13072	1.77589	0.999586
120	0.711234	0.551978	0.561283	0.396334	0.147947	1.75088	0.999012
121	0.768877	0.632947	0.570038	0.438513	0.16464	1.8095	0.999197
122	0.390148	0.294588	0.33846	0.220884	0.0725425	1.03427	1.00354
123	0.429987	0.324433	0.38822	0.260817	0.0641466	1.17594	1.00708
124	0.692217	0.545258	0.519925	0.389512	0.149696	1.6619	1.00112
125	0.407201	0.303921	0.355981	0.232397	0.076315	1.08577	0.999379
126	0.381245	0.288988	0.319741	0.219202	0.0737778	1.01032	0.999387
127	0.380851	0.295687	0.303123	0.20388	0.0753438	0.980391	1.00449
128	0.379979	0.297272	0.314498	0.216435	0.0726311	0.962234	1.00116
129	0.605509	0.491477	0.488329	0.314235	0.127144	1.62706	1.00114
130	0.686487	0.550009	0.502786	0.375873	0.157089	1.69921	1.00053
131	0.409686	0.315532	0.349295	0.241509	0.0683704	1.08562	0.999013
132	0.693938	0.563854	0.48153	0.382836	0.18111	1.56191	0.999973
133	0.5789	0.466809	0.428766	0.324589	0.131191	1.44861	1.00633
134	0.422285	0.312792	0.392981	0.237831	0.0795935	1.11809	1.00041
135	0.421908	0.335628	0.341185	0.249607	0.0806757	1.08865	0.999976
136	0.41087	0.304507	0.354427	0.238188	0.0680002	1.13958	0.999591
137	0.411398	0.310259	0.347144	0.235816	0.0840981	1.07407	1.00146
138	0.387891	0.301013	0.316947	0.217473	0.0731067	0.969987	0.999054
139	0.35956	0.280369	0.31662	0.211664	0.0622449	0.942888	1.00265
140	0.409895	0.29743	0.350937	0.227534	0.0750924	1.11472	0.99915
141	0.404363	0.303129	0.336161	0.250067	0.0709643	1.05793	1.00403
142	0.424552	0.304407	0.373993	0.23243	0.0721002	1.15414	1.00088
143	0.408034	0.310329	0.354443	0.234573	0.0689961	1.09266	1.00148
144	1.00446	0.869286	0.650473	0.539581	0.274508	2.13753	1.00021
145	0.384299	0.290962	0.309688	0.209852	0.0697577	1.00392	1.00043
146	0.419538	0.324944	0.35695	0.25315	0.0668788	1.11836	0.999827
147	0.436453	0.326544	0.403444	0.25292	0.0813522	1.11506	1.00208
148	0.423251	0.330504	0.366581	0.257464	0.0817289	1.07668	0.999707
149	0.418233	0.309802	0.360288	0.235055	0.0831655	1.04695	0.999413
150	0.379219	0.2966	0.305846	0.21228	0.0793931	0.90472	1.00235
151	0.41268	0.297339	0.37436	0.235685	0.0767276	1.06043	0.99968
152	0.421258	0.318026	0.344966	0.24505	0.0802572	1.15733	0.99926
153	0.727865	0.573651	0.57657	0.428091	0.139555	1.84751	1.01766
154	0.446359	0.323476	0.387234	0.252218	0.0734627	1.21674	1.00277
155	0.40959	0.293901	0.378229	0.220305	0.067469	1.19884	1.00007
156	1.11043	0.916207	0.756706	0.653922	0.271113	2.49473	1.00173
157	0.436809	0.300164	0.430477	0.246296	0.0682808	1.20375	0.999809
158	0.408174	0.298621	0.361546	0.243262	0.0716599	1.11161	1.00065
159	0.674885	0.561344	0.471388	0.358151	0.15449	1.61343	0.999002
160	0.399514	0.287179	0.38534	0.223346	0.0668558	1.0533	1.00375
161	0.408499	0.308073	0.357943	0.240793	0.0681392	1.0868	0.999783
162	0.384328	0.295795	0.335399	0.205592	0.0775061	0.988014	1.01159
163	0.46828	0.336515	0.423072	0.276738	0.0805387	1.34099	0.999311
164	0.433996	0.323645	0.401241	0.246321	0.0757885	1.18963	1.00311
165	0.43042	0.31725	0.398762	0.258587	0.0669628	1.16935	1.01047
166	0.703212	0.562103	0.550922	0.394763	0.156554	1.7057	0.999072
167	0.418046	0.313412	0.397513	0.247906	0.0667701	1.10703	0.999862
168	0.397417	0.304442	0.34651	0.230811	0.0623308	1.13583	1.00165
169	0.415639	0.305478	0.361283	0.238146	0.0805063	1.12139	1.00064
170	0.391477	0.295559	0.336961	0.222771	0.0680566	1.04513	1.00102
171	0.438288	0.342801	0.358605	0.240258	0.0832914	1.15064	1.00182
172	0.411076	0.289357	0.372469	0.240592	0.0637538	1.10714	1.00168
173	0.443783	0.339674	0.388225	0.254628	0.0760566	1.25691	1.00278
174	0.413045	0.289644	0.387919	0.231155	0.071598	1.10875	0.999152
175	0.384042	0.277619	0.356464	0.214843	0.0744016	0.983364	1.00711
176	0.425312	0.316833	0.37898	0.238998	0.0787116	1.12472	0.999696
177	0.387655	0.294189	0.313388	0.219797	0.0748663	1.02976	1.0022
178	0.360451	0.276557	0.315492	0.209401	0.0676158	0.928652	0.999198
179	1.55314	1.38047	0.923778	0.75248	0.461855	3.31482	1.00001
180	0.740973	0.581583	0.598086	0.403619	0.140912	1.87085	1
181	0.384292	0.292859	0.318376	0.207373	0.0768051	0.967682	1.00026
182	0.632607	0.483814	0.498945	0.350004	0.133652	1.58745	0.999013
183	0.405802	0.290473	0.352933	0.231286	0.0683862	1.13072	0.999057
184	0.403618	0.305096	0.360251	0.23795	0.064544	1.1392	0.999447
185	0.721419	0.587	0.543709	0.392704	0.159228	1.68197	1.00427
186	0.403565	0.31281	0.332536	0.226596	0.0769659	1.07784	0.999285
187	0.42561	0.304395	0.380188	0.247312	0.0637596	1.16331	1.00013
188	0.401976	0.303909	0.345596	0.220129	0.0722048	1.06111	1.01019
189	0.383426	0.280465	0.325848	0.213663	0.0634841	1.09695	1.00435
190	0.696245	0.563362	0.510643	0.388516	0.155046	1.73522	0.999815
191	0.399632	0.294	0.358755	0.222876	0.0717033	1.06555	0.999585
192	0.434776	0.325705	0.392843	0.244802	0.0742938	1.25054	0.999282
193	0.703461	0.569421	0.582034	0.401356	0.134943	1.70446	1.00123
194	0.72543	0.601005	0.533907	0.451582	0.147752	1.77987	1.00145
195	0.40215	0.298461	0.312955	0.222922	0.0840441	1.03322	1.00524
196	0.417354	0.30604	0.361552	0.252339	0.072527	1.17026	0.999757
197	0.409507	0.305181	0.351017	0.235166	0.079922	1.07658	0.999849
198	0.401049	0.305262	0.344118	0.232136	0.077779	1.06642	0.999423
199	0.427663	0.317987	0.370775	0.245923	0.0746208	1.13447	0.99983
200	0.602722	0.49137	0.426151	0.345063	0.150325	1.33729	0.999138
201	0.417007	0.312242	0.344245	0.249329	0.0772385	1.12287	1.00176
202	0.418427	0.292191	0.402166	0.235975	0.0635138	1.15171	1.0037
203	0.413252	0.321506	0.341527	0.230885	0.0747198	1.11566	0.999488
204	0.404649	0.29899	0.364684	0.243599	0.0585006	1.10455	1.00073
205	0.40699	0.301962	0.365816	0.223668	0.0604983	1.1134	0.999954
206	0.354484	0.263953	0.299442	0.195263	0.0687758	0.915312	1.00051
207	0.427096	0.314342	0.374253	0.237293	0.0714501	1.19599	1.00598
208	0.736816	0.573533	0.5995	0.424864	0.141799	1.84773	1.0013
209	0.41587	0.318672	0.348203	0.238395	0.0746519	1.06429	1.00186
210	0.398397	0.295852	0.339267	0.233785	0.069034	1.04959	1.00247
211	0.407066	0.293476	0.37453	0.225382	0.0623798	1.10287	1.00024
212	0.747366	0.5701	0.616177	0.426632	0.139583	1.96618	1.00095
213	0.43192	0.30897	0.379326	0.23115	0.0830712	1.17754	0.999068
214	0.403848	0.293877	0.352834	0.222192	0.0742975	1.02273	1.00225
215	0.626506	0.500502	0.469976	0.336537	0.140286	1.45808	1.00027
216	0.407032	0.295498	0.382702	0.233801	0.0666852	1.05604	0.999695
217	0.450039	0.334623	0.390727	0.252421	0.0851877	1.24562	0.999018
218	1.07031	0.890189	0.714502	0.565028	0.281954	2.50625	0.999063
219	0.392301	0.300125	0.320047	0.228091	0.0780025	1.05804	1.00013
220	0.769745	0.60785	0.587183	0.441837	0.177002	1.88733	0.99977
221	0.410153	0.313201	0.350743	0.231013	0.0778598	1.07024	0.999894
222	0.433495	0.327427	0.391795	0.261635	0.074414	1.12567	1.00462
223	0.66678	0.534855	0.504454	0.369008	0.155641	1.6127	0.999538
224	1.08979	0.898008	0.717958	0.561151	0.289101	2.53041	1.0003
225	0.435208	0.314667	0.396906	0.248221	0.0830083	1.2041	1.00069
226	0.447921	0.310877	0.425433	0.266032	0.0596204	1.28347	1.00024
227	0.462543	0.330137	0.432754	0.258757	0.0760571	1.30317	0.999184
228	0.434628	0.318124	0.385901	0.250844	0.0668283	1.17662	0.99909
229	0.390256	0.301337	0.331906	0.234624	0.0713825	1.01554	1.00002
230	0.401501	0.309831	0.344863	0.216849	0.0755245	1.00684	1.00074
231	0.71087	0.585027	0.4954	0.378404	0.176339	1.67195	1.00421
232	0.703958	0.575842	0.509384	0.399904	0.140607	1.75385	1.00255
233	0.65435	0.522411	0.506231	0.372817	0.113013	1.54705	1.00177
234	0.4097	0.301234	0.366836	0.237401	0.0708567	1.1424	0.999403
235	0.399655	0.310889	0.319304	0.217461	0.0833598	1.01806	1.00271
236	0.423283	0.308676	0.38737	0.244563	0.0689875	1.14702	1.00055
237	0.715773	0.580973	0.51678	0.4031	0.154653	1.78235	1.00086
238	0.409916	0.290448	0.381371	0.235943	0.0653049	1.11554	0.999496
239	0.726691	0.568365	0.538535	0.418889	0.149538	1.78924	0.999023
240	0.747718	0.572875	0.595679	0.441122	0.150712	1.96801	1.00046
241	0.410506	0.290605	0.378176	0.226345	0.0819881	1.06431	1.00181
242	0.415156	0.321881	0.338489	0.260906	0.0779349	1.06746	1.00138
243	0.427175	0.308663	0.416054	0.230614	0.0692662	1.14014	0.99937
244	0.364514	0.260406	0.323519	0.215649	0.0593454	0.977207	0.999143
245	0.461051	0.339674	0.414683	0.267919	0.0817676	1.21683	0.999918
246	0.681188	0.560563	0.501801	0.396489	0.145378	1.62709	0.999131
247	0.709078	0.5638	0.57266	0.373966	0.145083	1.78028	0.999376
248	0.778752	0.603591	0.641988	0.447353	0.14805	1.98969	0.999177
249	1.11935	0.894259	0.806913	0.6064	0.25825	2.72035	0.999371
250	0.407664	0.296272	0.369796	0.242831	0.0680055	1.11326	0.999536
251	0.72491	0.593719	0.525108	0.406914	0.162112	1.77987	1.00523
252	0.449266	0.342127	0.385249	0.260428	0.0854703	1.18655	1.00651
253	0.401029	0.290055	0.363294	0.228675	0.0660431	1.07798	1.00361
254	0.413776	0.309086	0.380795	0.232222	0.067697	1.12809	1.00343
255	0.450003	0.328617	0.390755	0.254474	0.0833638	1.21899	0.999595
256	0.728703	0.599521	0.551179	0.433411	0.14046	1.83601	1.00021
257	0.747795	0.574896	0.641418	0.427864	0.141476	2.02871	1.00569
258	0.695726	0.550304	0.514055	0.366463	0.147776	1.66301	0.999767
259	0.711756	0.572123	0.523504	0.384437	0.158157	1.71314	1.00053
260	0.627763	0.525092	0.419886	0.329354	0.162279	1.42444	1.00185
261	0.711839	0.535703	0.568633	0.397758	0.152365	1.86338	1.001
262	0.412886	0.30961	0.362726	0.228595	0.0789064	1.1106	0.999026
263	0.714462	0.588862	0.514347	0.409502	0.160774	1.73386	0.999964
264	0.406283	0.297088	0.358428	0.22776	0.06928	1.11413	1.00895
265	0.730423	0.602664	0.553733	0.416957	0.148895	1.7747	0.999559
266	0.395703	0.30436	0.343929	0.210265	0.0705593	1.04203	0.999373
267	0.42044	0.310986	0.382231	0.236047	0.0730923	1.10558	0.999057
268	0.364028	0.268844	0.307708	0.222922	0.0638563	0.990384	0.999222
269	0.723837	0.570561	0.555102	0.440862	0.145801	1.73004	0.999424
270	0.712003	0.578227	0.526049	0.387186	0.159668	1.71877	1.00395
271	0.413924	0.323038	0.328919	0.23647	0.0815733	1.07407	1.00006
272	0.415626	0.311542	0.340403	0.235735	0.0735392	1.12916	0.999074
273	0.420537	0.312645	0.37123	0.252733	0.0730421	1.1226	0.999078
274	0.438432	0.319819	0.40158	0.249313	0.0717384	1.29495	1.00118
275	0.401965	0.29413	0.366327	0.238008	0.059265	1.08003	0.999474
276	0.701554	0.577411	0.509439	0.393373	0.148583	1.73491	1.00759
277	0.741456	0.578451	0.636557	0.380444	0.153872	1.93134	1.00238
278	0.406134	0.319094	0.315937	0.227131	0.0844589	0.978921	1.00114
279	0.399475	0.294373	0.350887	0.216898	0.0657582	1.05464	0.999247
280	0.451949	0.336581	0.407723	0.261175	0.0748266	1.13413	1.00197
281	0.411981	0.29855	0.370785	0.23897	0.0656251	1.18157	1.0007
282	0.408932	0.311123	0.331331	0.235233	0.0759562	1.09641	0.999135
283	0.42087	0.310258	0.383037	0.235286	0.0728051	1.1201	1.00783
284	0.432572	0.32103	0.394522	0.261211	0.071365	1.20809	1.0031
285	0.402885	0.30047	0.34388	0.225111	0.0703826	1.12318	1.00718
286	0.380078	0.297088	0.303828	0.21827	0.0836406	0.95906	0.999192
287	0.417676	0.310989	0.381499	0.229821	0.0706058	1.15284	1.00544
288	0.405452	0.297392	0.388192	0.231458	0.0627333	1.17563	1.00133
289	1.16555	0.972965	0.784118	0.644739	0.276164	2.75868	1.00016
290	0.409882	0.301227	0.345199	0.232441	0.0690597	1.16913	1.00405
291	1.28962	1.08093	0.902361	0.690376	0.287728	3.07872	1.00616
292	0.819611	0.668415	0.612996	0.468723	0.167887	2.06028	1.00824
293	0.417587	0.309524	0.374409	0.23897	0.0706761	1.22615	1.00169
294	1.26088	1.01024	0.931732	0.69501	0.298081	2.92216	1.00144
295	1.37887	1.18687	0.778128	0.693343	0.435804	2.83602	1.00052
296	0.636866	0.5203	0.505544	0.362011	0.142705	1.59618	1.00131
297	0.421937	0.29904	0.388708	0.235928	0.0717605	1.15534	0.999828
298	1.50976	1.26923	1.04257	0.846388	0.401929	3.44196	1.00092
299	1.27128	1.05547	0.898301	0.67518	0.293978	3.0412	1.00116
300	0.809084	0.635013	0.618392	0.465424	0.17819	1.94606	1.00007
301	0.416313	0.306474	0.378054	0.254915	0.0706211	1.06961	1.00917
302	1.14669	0.995606	0.723009	0.622864	0.294311	2.56104	0.999067
303	0.442719	0.322885	0.410252	0.257176	0.0704364	1.20463	0.999612
304	0.419704	0.303777	0.395003	0.235971	0.0695444	1.15377	1.00524
305	0.383444	0.28754	0.324252	0.21919	0.0709521	1.02706	0.999235
306	0.475508	0.325964	0.471595	0.270397	0.0690963	1.3892	1.0077
307	0.40359	0.297775	0.363369	0.239867	0.0639997	1.07895	1.00116
308	0.389682	0.278259	0.370947	0.222169	0.067002	1.08283	0.999373
309	0.47886	0.342216	0.449107	0.265649	0.0790976	1.3313	1.00419
310	0.388558	0.299422	0.324937	0.222048	0.0745045	1.00895	1.00075
311	0.413353	0.300317	0.379051	0.224073	0.074472	1.06246	1.00034
312	0.418845	0.308005	0.40869	0.245427	0.0696284	1.0968	1.00751
313	0.437066	0.318939	0.405841	0.251218	0.0638715	1.27748	1.00139
314	0.447084	0.326467	0.395179	0.243756	0.0818596	1.17589	1.00142
315	0.413214	0.296912	0.388928	0.23104	0.0727169	1.13759	0.999493
316	1.07416	0.894606	0.739848	0.513209	0.271457	2.40263	1.00257
317	0.375438	0.290227	0.285449	0.212123	0.0816577	0.932024	0.999463
318	0.444544	0.333741	0.392257	0.256791	0.0712771	1.18982	1.00052
319	0.392262	0.287956	0.361827	0.232598	0.0665263	1.0988	1.00497
320	0.426005	0.305302	0.388562	0.256405	0.0644908	1.17475	0.999953
321	0.39622	0.302785	0.32695	0.231074	0.0762873	1.06679	0.999381
322	0.412041	0.309567	0.344931	0.237612	0.0668388	1.03915	0.999668
323	0.410152	0.308682	0.344514	0.247364	0.0817597	1.0734	1.00934
324	0.704425	0.574686	0.534291	0.399445	0.132911	1.72845	1.00169
325	0.422009	0.313513	0.360902	0.233108	0.0773311	1.10818	0.999293
326	0.376997	0.289206	0.306382	0.21279	0.0745342	0.950077	1.00188
327	0.725225	0.575937	0.547519	0.393182	0.15463	1.85508	0.999443
328	0.399893	0.303073	0.3302	0.234137	0.0807741	1.02535	0.999036
329	0.778398	0.594229	0.638863	0.453641	0.139244	2.03269	1.00032
330	0.369465	0.280224	0.330847	0.222851	0.0575974	1.00317	0.999608
331	0.654074	0.511035	0.496646	0.384343	0.137955	1.59066	0.999216
332	0.410622	0.309866	0.349723	0.204801	0.0816783	1.06962	1.00117
333	0.668039	0.431401	0.698462	0.369	0.0893199	2.02672	1.00014
334	0.858413	0.653293	0.702849	0.512163	0.167713	2.23705	1.00081
335	0.419342	0.305424	0.377056	0.254178	0.0718248	1.1555	0.999006
336	0.409796	0.314068	0.34417	0.248549	0.0739378	1.0333	0.999258
337	1.0366	0.841793	0.717103	0.541267	0.245046	2.44544	0.999041
338	0.704385	0.555953	0.556323	0.40957	0.151112	1.72439	0.999048
339	0.752867	0.600477	0.567033	0.408758	0.164418	1.8431	1.00165
340	0.387713	0.296967	0.330981	0.229981	0.069019	0.998802	1.00136
341	0.404427	0.294893	0.345641	0.229515	0.069886	1.07378	0.999297
342	0.397023	0.303363	0.343241	0.219309	0.0694425	1.07498	0.999815
343	0.414848	0.310667	0.354967	0.247819	0.0751639	1.10567	0.999822
344	0.399579	0.296147	0.32961	0.234297	0.0689139	1.04448	1.00778
345	0.422101	0.308905	0.377162	0.225766	0.0740377	1.17097	0.999106
346	0.415592	0.29039	0.382432	0.241673	0.0649816	1.14018	1.00496
347	0.736261	0.589891	0.581838	0.423158	0.138609	1.8673	1.0102
348	0.423486	0.319786	0.345816	0.24292	0.0848836	1.13087	0.999747
349	0.728707	0.582526	0.554939	0.426139	0.130345	1.85402	1.00095
350	0.403083	0.307381	0.329482	0.235458	0.0719294	1.08101	0.999073
351	0.398335	0.306625	0.33182	0.240042	0.0791078	1.05129	1.01054
352	1.08949	0.914667	0.734433	0.580806	0.279578	2.48273	1.00098
353	0.410931	0.316049	0.360604	0.229667	0.0706053	1.09018	0.999737
354	0.666352	0.527489	0.506266	0.378247	0.144818	1.699	0.999247
355	0.488409	0.342993	0.460378	0.293751	0.0684852	1.45452	1.00328
356	1.78939	1.56666	1.04066	0.901502	0.52592	3.71561	0.999547
357	0.405054	0.303412	0.36341	0.240364	0.0655013	1.15906	0.999161
358	0.374334	0.280977	0.330847	0.212448	0.0704817	1.01296	1.0002
359	1.11512	0.931191	0.735625	0.583654	0.292212	2.59387	0.999277
360	0.67131	0.540037	0.497384	0.394568	0.144403	1.64808	1.00338
361	1.13087	0.692682	1.15122	0.727515	0.105149	3.53854	0.999457
362	0.704269	0.540404	0.561229	0.404615	0.139137	1.80815	1.0066
363	0.732918	0.599009	0.53007	0.399042	0.182721	1.7859	0.99918
364	1.09728	0.93094	0.756473	0.546414	0.24543	2.54399	0.999231
365	0.474733	0.332209	0.449357	0.271991	0.0692087	1.32997	0.999621
366	0.412556	0.313128	0.335148	0.248303	0.070082	1.08982	0.999912
367	0.431073	0.317124	0.384471	0.262199	0.0737347	1.21532	1.00277
368	0.400624	0.293049	0.374054	0.220431	0.0690697	1.06381	1.00603
369	0.599378	0.486337	0.440423	0.33732	0.123936	1.46249	0.999361
370	1.79353	1.54483	1.10795	0.913471	0.527142	4.00975	1.00371
371	0.736976	0.61605	0.518263	0.408647	0.1741	1.77207	0.999989
372	0.732193	0.5669	0.576732	0.41889	0.152553	1.80289	1.00324
373	0.676018	0.542376	0.493854	0.362757	0.157112	1.61977	1.00193
374	0.722497	0.575986	0.583546	0.406272	0.154023	1.73736	1.00277
375	0.418283	0.300538	0.38371	0.223087	0.0829573	1.059	1.00871
376	0.403378	0.325302	0.3153	0.239879	0.0767889	1.00912	0.999011
377	0.727786	0.592521	0.546223	0.411942	0.146782	1.82652	1.00047
378	0.389997	0.30547	0.319087	0.23514	0.0746535	1.02747	1.0082
379	0.434333	0.30647	0.415125	0.2513	0.0692099	1.17318	0.99977
380	0.697812	0.566284	0.521567	0.385314	0.153331	1.76233	1.00587
381	0.615495	0.420973	0.645466	0.348549	0.0803956	1.87275	1.00288
382	0.401154	0.299497	0.33751	0.228392	0.0731124	1.07891	0.9991
383	0.4191	0.303907	0.416383	0.24459	0.0671123	1.1315	1.00258
384	0.465869	0.353859	0.410082	0.278072	0.0782526	1.19184	0.999161
385	0.393575	0.285909	0.3428	0.229203	0.0610457	1.09356	1.00026
386	0.424266	0.316177	0.388538	0.251328	0.0687675	1.11824	1.00108
387	0.40296	0.31065	0.342441	0.229152	0.0718777	1.0666	1.00248
388	0.719517	0.566044	0.545076	0.416396	0.145533	1.76565	1.0004
389	0.390198	0.293686	0.324656	0.230687	0.0689652	0.991248	1.00138
390	0.436177	0.300434	0.415154	0.258894	0.065149	1.23856	0.999461
391	0.402134	0.29981	0.360812	0.229666	0.0684767	1.12264	1.00032
392	0.700593	0.574563	0.507943	0.404216	0.163515	1.68602	1.00019
393	0.738536	0.584777	0.573722	0.398064	0.146963	1.90684	1.00129
394	0.433165	0.32525	0.393222	0.243398	0.0684894	1.27135	1.00071
395	0.410105	0.306268	0.359107	0.236642	0.0711231	1.09689	0.999475
396	0.405828	0.29912	0.333354	0.23808	0.0735555	1.06554	0.999082
397	0.735373	0.58478	0.554278	0.432746	0.154268	1.7951	0.999089
398	0.423363	0.308234	0.38414	0.24678	0.0675953	1.13027	1.00019
399	0.433873	0.312583	0.404611	0.246362	0.0626994	1.20694	1.00262
400	0.437548	0.303569	0.416328	0.248851	0.06966	1.18635	0.999854
401	0.400783	0.303756	0.343327	0.244808	0.0702061	0.999919	1.00655
402	0.770055	0.633505	0.559392	0.417645	0.174267	1.8839	0.999372
403	0.56833	0.384094	0.581157	0.319209	0.075519	1.7573	0.999022
404	1.36464	1.12614	0.969522	0.808637	0.256329	3.46256	1.00184
405	0.991582	0.845468	0.643348	0.53364	0.252744	2.24586	1.00502
406	1.0873	0.900863	0.752163	0.619577	0.272197	2.42992	1.00019
407	1.13583	0.936028	0.855025	0.633857	0.253815	2.57969	1.00314
408	2.15527	1.88624	1.2443	1.01062	0.68606	4.52036	1.00084
409	1.44315	1.23452	0.949236	0.776088	0.357006	3.43117	1.0011
410	0.6793	0.550651	0.494529	0.382043	0.141524	1.65324	0.999121
411	0.430043	0.31552	0.373949	0.251621	0.0714308	1.20102	0.999265
412	0.38906	0.302099	0.308457	0.222806	0.0847196	0.988255	0.999129
413	0.396838	0.294253	0.34129	0.213783	0.0772035	1.03573	0.99913
414	0.455158	0.320368	0.445867	0.272317	0.0659694	1.26408	0.999691
415	0.404509	0.303907	0.348938	0.22593	0.0755059	1.12767	1.004
416	0.403283	0.313998	0.325192	0.233949	0.0735356	1.06742	0.999538
417	0.402003	0.296814	0.335002	0.22746	0.068275	1.0629	0.999222
418	0.407749	0.289453	0.369739	0.234628	0.0620349	1.12125	0.999015
419	0.402121	0.288069	0.348052	0.236215	0.0625815	1.07081	1.00032
420	0.74791	0.578227	0.566351	0.435272	0.155333	1.87304	1.00099
421	0.397651	0.308834	0.325995	0.223612	0.0662227	1.07162	0.999385
422	0.414899	0.309679	0.369014	0.224478	0.0703608	1.09916	0.999418
423	0.461897	0.354475	0.396878	0.276316	0.0815615	1.27527	1.0019
424	0.441582	0.325058	0.386744	0.258625	0.0661934	1.28021	1.00112
425	1.05449	0.889068	0.672241	0.548228	0.280474	2.34217	1.00066
426	0.738499	0.599039	0.542531	0.420685	0.155455	1.7524	1.00075
427	0.376913	0.281231	0.321436	0.209422	0.0620813	1.04214	0.999994
428	1.27287	1.05151	0.901641	0.652363	0.33068	2.89939	1.00282
429	0.696195	0.53657	0.547588	0.372783	0.144119	1.8215	0.999375
430	0.695382	0.550068	0.501595	0.36084	0.182067	1.57241	1.00541
431	0.376357	0.291146	0.305252	0.21275	0.0723691	0.942634	0.999334
432	0.40484	0.310865	0.329157	0.236733	0.08108	1.0192	1.00462
433	0.752269	0.589121	0.604009	0.453552	0.137001	2.05738	1.00004
434	1.35815	1.08513	0.953853	0.740597	0.332209	3.17108	1.00609
435	0.841801	0.672222	0.60588	0.449159	0.179137	1.96654	0.999064
436	0.593343	0.403496	0.589392	0.350312	0.0816949	1.79707	1.00086
437	0.378956	0.286425	0.336506	0.217302	0.0651528	1.02565	1.00036
438	1.09854	0.90529	0.727896	0.62382	0.263139	2.53126	1.00793
439	0.408052	0.30548	0.379433	0.236066	0.0785634	1.03197	1.00179
440	0.412437	0.324211	0.345179	0.241498	0.0782727	1.05568	0.999165
441	0.40329	0.295604	0.346247	0.247973	0.0685662	1.08613	0.999084
442	0.429706	0.30664	0.408872	0.245699	0.0664475	1.23851	1
443	0.673596	0.525643	0.518314	0.362172	0.151191	1.6748	1.00019
444	0.77169	0.593858	0.610241	0.430319	0.15141	2.0422	0.999272
445	0.390479	0.286909	0.335598	0.220717	0.0778429	1.05845	0.999353
446	0.352326	0.268637	0.287458	0.188569	0.0754318	0.903615	0.999919
447	0.412838	0.307325	0.359386	0.240474	0.0727695	1.16488	0.999158
448	0.396137	0.301005	0.362098	0.227839	0.0718931	1.01496	0.999056
449	0.35721	0.285891	0.278704	0.202447	0.0721566	0.855555	1.0027
450	0.472483	0.331394	0.455469	0.284622	0.0739401	1.3262	0.999472
451	0.429216	0.330025	0.355049	0.257451	0.0740491	1.09893	0.999536
452	0.4206	0.31801	0.418737	0.221271	0.0687028	1.08138	1.00068
453	0.713544	0.57641	0.535189	0.38368	0.157735	1.75968	1.0004
454	0.46166	0.332077	0.434111	0.257821	0.0746978	1.25309	1.00053
455	0.604104	0.503983	0.42394	0.319513	0.144615	1.46253	0.999404
456	0.40784	0.293307	0.373991	0.228207	0.0663935	1.11497	0.999422
457	0.428013	0.301792	0.371534	0.248346	0.0727792	1.22751	1.00091
458	0.427504	0.310482	0.379667	0.248392	0.0732437	1.1104	1.01091
459	0.396012	0.292635	0.337205	0.221777	0.07434	1.07352	1.00411
460	0.733589	0.58709	0.585637	0.419292	0.149804	1.8943	1.00204
461	0.46884	0.323277	0.437521	0.279299	0.067102	1.28412	0.999871
462	0.45201	0.328215	0.411865	0.275525	0.0764261	1.24464	1.00295
463	0.395351	0.294534	0.359254	0.221925	0.0635564	1.07227	1.00436
464	0.684339	0.548755	0.508165	0.351938	0.157954	1.65504	0.999417
465	0.408176	0.296606	0.360258	0.238596	0.0675651	1.14127	0.999786
466	0.396756	0.306312	0.333053	0.235341	0.0668143	1.05084	1.00307
467	0.402762	0.305263	0.326655	0.217122	0.080497	1.03633	1.0024
468	0.458799	0.336313	0.421368	0.265094	0.0801766	1.20773	0.999003
469	0.437341	0.319616	0.39769	0.260285	0.0629656	1.25152	1.00073
470	0.386765	0.300413	0.313664	0.21442	0.073765	0.966562	0.999798
471	0.428161	0.32044	0.39395	0.242745	0.0818814	1.12326	1.00089
472	0.390965	0.293581	0.333035	0.220618	0.0729259	1.00945	0.999859
473	0.378148	0.292002	0.320222	0.23179	0.0681837	0.965374	1.00261
474	0.409851	0.302918	0.350829	0.228068	0.0813903	1.0674	1.0021
475	0.412236	0.307502	0.369396	0.223386	0.0681311	1.10601	1.00129
476	0.419764	0.314285	0.370025	0.229137	0.0827329	1.13648	0.999167
477	1.19729	1.01177	0.788219	0.614533	0.311659	2.90978	0.999253
478	1.14973	0.934392	0.848914	0.614129	0.279091	2.66023	1.00095
479	1.07941	0.888532	0.72125	0.572241	0.280338	2.46673	0.999836
480	0.433896	0.332653	0.37303	0.25544	0.0792112	1.10803	1.00021
481	0.419652	0.309312	0.386637	0.231117	0.0739389	1.11312	1.00319
482	1.77481	1.51253	1.11792	0.950502	0.4861	4.01174	0.999986
483	1.4999	1.26801	1.00042	0.778759	0.364178	3.45856	1.00082
484	0.397446	0.29259	0.351825	0.220246	0.0649563	1.09347	0.99971
485	0.373285	0.296149	0.296415	0.220977	0.0749793	0.914158	1.00139
486	0.396797	0.306733	0.345086	0.211149	0.0834882	1.06497	1.0001
487	0.430626	0.324228	0.363429	0.242052	0.0780073	1.17115	1.00507
488	0.417285	0.30573	0.4022	0.246205	0.0647882	1.13717	1.00961
489	0.420973	0.30709	0.363841	0.246645	0.0737647	1.14802	0.999639
490	0.458884	0.339388	0.411125	0.273971	0.0757835	1.17717	1.00043
491	0.647638	0.536628	0.445146	0.36149	0.152138	1.51333	1.00791
492	1.13921	0.924105	0.795776	0.637152	0.280278	2.78283	0.999851
493	0.412468	0.311959	0.374055	0.242437	0.0712554	1.11405	1.00272
494	2.2435	1.98134	1.17147	1.01892	0.824845	4.42452	1.00144
495	0.415668	0.311053	0.341347	0.243571	0.0776052	1.12132	1.00033
496	0.397458	0.306773	0.351869	0.222913	0.073145	1.07543	1.00039
497	0.417712	0.296144	0.375141	0.244128	0.0660764	1.20455	1.00001
498	0.40726	0.305185	0.339537	0.241596	0.0725043	1.1368	1.00031
499	0.743809	0.591506	0.569432	0.423748	0.13461	1.84358	0.999019
500	0.715383	0.589129	0.522387	0.374789	0.16335	1.65379	1.00178
501	0.70974	0.5541	0.561335	0.393033	0.141197	1.85066	1.00008
502	0.399434	0.290851	0.345437	0.234679	0.0640138	1.17312	1.00451
503	0.420055	0.324219	0.363513	0.250611	0.0745994	1.11601	1.00385
504	0.713262	0.567284	0.553293	0.385486	0.154688	1.84823	1.00021
505	0.42821	0.311387	0.393798	0.250597	0.0700417	1.18582	0.999174
506	0.729154	0.571246	0.570353	0.384538	0.184023	1.78939	1.00495
507	0.38599	0.291592	0.323825	0.229218	0.0719685	1.05109	0.999851
508	0.439389	0.331201	0.38557	0.244693	0.0822786	1.09117	0.999658
509	0.401532	0.299106	0.36391	0.22577	0.0634247	1.09698	0.999244
510	0.375431	0.29936	0.283297	0.210035	0.0800854	0.926784	1.00007
511	0.415489	0.302524	0.41828	0.215411	0.076294	1.05958	0.999208
512	0.717275	0.560272	0.573841	0.398835	0.143581	1.8024	0.999329
513	0.399643	0.298992	0.33653	0.233202	0.0750226	1.01398	1.00065
514	0.723306	0.564626	0.565102	0.417399	0.159063	1.82813	0.999513
515	0.929967	0.788327	0.600411	0.460991	0.242963	2.08346	1.00086
516	1.1625	0.967066	0.76149	0.620387	0.328185	2.65245	0.999533
517	0.415641	0.32244	0.333582	0.252836	0.0809469	1.12767	0.999149
518	0.706928	0.573823	0.535198	0.409238	0.140516	1.72892	1.00159
519	0.720735	0.583766	0.521315	0.39499	0.170667	1.77023	0.999067
520	1.09112	0.933921	0.714075	0.570034	0.299905	2.48504	0.999781
521	0.688509	0.568083	0.515942	0.374289	0.15125	1.65116	0.999763
522	0.440154	0.318138	0.378992	0.259126	0.0743338	1.15579	1.00119
523	0.442203	0.315458	0.417459	0.266676	0.0673172	1.22225	1.00072
524	0.704379	0.567183	0.538882	0.388777	0.155808	1.67976	1.01833
525	0.391837	0.307526	0.324785	0.215784	0.082144	0.993612	0.999524
526	0.847433	0.695647	0.62523	0.496601	0.185973	2.02573	0.99984
527	1.15582	0.976812	0.783436	0.605516	0.298985	2.7205	1.00377
528	0.703781	0.54829	0.556241	0.3979	0.151566	1.66197	0.999019
529	0.778461	0.588777	0.618175	0.454045	0.153929	1.97835	1.00086
530	0.403242	0.31274	0.343956	0.232986	0.0847783	0.996508	1.00817
531	0.804835	0.635446	0.64268	0.457771	0.162635	1.95395	1.00034
532	0.438036	0.325877	0.410399	0.237308	0.0766696	1.21765	0.999889
533	1.0587	0.908241	0.677395	0.546887	0.305012	2.38226	1.00332
534	0.725135	0.582315	0.544315	0.409698	0.161965	1.73387	0.999039
535	0.397626	0.312493	0.324257	0.235988	0.0780295	1.02193	1.00315
536	0.991025	0.836323	0.70529	0.536678	0.239804	2.40331	1.0007
537	1.11513	0.897576	0.793005	0.64618	0.254492	2.68535	1.00048
538	0.446787	0.31731	0.440258	0.253092	0.0643857	1.27112	0.999595
539	0.388617	0.300542	0.334398	0.223663	0.0797255	0.974939	1.00032
540	1.06736	0.881378	0.710625	0.58373	0.292732	2.39025	0.999966
541	1.24239	1.02704	0.865264	0.698153	0.283208	2.90934	1.00275
542	0.691793	0.577936	0.48774	0.401154	0.161052	1.63079	1.00595
543	0.667976	0.550082	0.464611	0.365498	0.176223	1.55885	0.999327
544	1.5636	1.3578	0.903324	0.772555	0.479992	3.28907	1.00082
545	0.650341	0.524125	0.485507	0.377594	0.144331	1.64953	1.00222
546	0.695498	0.557335	0.524977	0.387695	0.146947	1.7783	0.999239
547	1.13124	0.938387	0.775374	0.598195	0.280147	2.52922	1.00303
548	1.25073	1.04255	0.849544	0.664609	0.332916	2.80989	0.999856
549	0.407784	0.298009	0.354975	0.243364	0.0718607	1.11451	1.0028
550	0.421436	0.305484	0.387621	0.243547	0.0727704	1.17042	0.999469
551	0.4332	0.321685	0.385846	0.252485	0.072478	1.10185	0.999464
552	1.12446	0.918394	0.804629	0.632822	0.276864	2.68585	1.00527
553	0.445365	0.322174	0.430995	0.258543	0.0656839	1.26149	1.0002
554	0.393776	0.305051	0.324738	0.232226	0.0763066	0.999229	1.00331
555	0.449777	0.325867	0.406099	0.264175	0.0704115	1.27726	1.00576
556	0.424957	0.318709	0.356601	0.236193	0.0808059	1.08577	1.00036
557	0.382309	0.286814	0.32757	0.224824	0.058771	1.07688	1.00938
558	0.397305	0.303104	0.341772	0.234538	0.077538	1.05333	0.999383
559	0.437053	0.314837	0.386451	0.247172	0.0792623	1.18707	0.999655
560	0.400842	0.297414	0.349409	0.232482	0.0725736	1.06661	1.00048
561	0.359167	0.269295	0.288602	0.205763	0.070392	0.966518	1.00523
562	1.13204	0.939999	0.764404	0.633542	0.28195	2.59743	1.00205
563	0.401204	0.291222	0.339936	0.235009	0.0741913	1.08375	0.999026
564	0.46609	0.332879	0.444288	0.264954	0.0683016	1.35978	1.00261
565	0.405488	0.315883	0.328244	0.221817	0.0807824	1.01642	1.00085
566	0.419314	0.316457	0.367838	0.238942	0.0675378	1.11353	1.00704
567	0.162847	0.162433	0.00762449	0.00750863	0.150563	0.175732	0.999434
